# hPSC-Derived Distal Lung Organoids Reveal Respiratory Airway Secretory Cells Acting as Immune Sentinels in Human Distal Airways

**DOI:** 10.1101/2025.03.24.644887

**Authors:** Jiaqi Sun, Shisheng Jiang, Hui Sun, Xiaoxiao Xie, Hao Meng, Dong Wang, Hongjie Yao, Jianwei Dai, Hui Zheng, Weijie Guan, Jincun Zhao, Wei Kevin Zhang, Tao Xu, Huisheng Liu

## Abstract

Pulmonary immunity in the human distal respiratory airways is essential for lung function but remains poorly explored, mainly due to limited physiologically relevant models. Here, we develop distal lung organoids containing respiratory airway secretory (RAS) cells, a recently identified epithelial population unique to the distal airways of humans and large mammals, using human pluripotent stem cells (hPSCs). Lineage tracing identified RAS cells as descendants of SOX9^bright^NKX2-1^bright^ progenitors. Single-cell transcriptomics elucidated that RAS cells exhibited a distinct immune-competent phenotype with enriched genes associated with viral host entry and pattern recognition receptor signaling. Functionally, RAS cells infected by respiratory syncytial virus (RSV) exhibited enhanced antiviral activity marked by upregulation of interferon-stimulated genes (ISGs) and complement component 3 (C3). In contrast, bacterial flagellin or *Pseudomonas aeruginosa* (PAO1) triggered a TLR5-driven immune response in RAS cells, inducing complement system activation, a response suppressed by selective TLR5 inhibition. Notably, in chronic obstructive pulmonary disease (COPD), RAS cells displayed dysregulated immune activation, characterized by elevated expression of adaptive immune mediators. Together, our findings identify RAS cells as previously unrecognized sensors and effectors of mucosal immunity in the human distal airways and reveal their roles in viral infection, bacterial stimulation, and chronic inflammatory lung disease, providing potential therapeutic targets for respiratory diseases.
