## Supplemental table S2 for "hPSC-Derived Distal Lung Organoids Reveal Respiratory Airway Secretory Cells Acting as Immune Sentinels in Human Distal Airways"

### Sheet: Sheet 1
ID	Description	setSize	enrichmentScore	NES	pvalue	p.adjust	qvalue	rank	leading_edge	core_enrichment
GOBP_NEUTROPHIL_CHEMOTAXIS	GOBP_NEUTROPHIL_CHEMOTAXIS	81	0.630757	2.10243	1.30015e-07	0.000742002	0.000737861	3910	tags=33%, list=14%, signal=29%	S100A9/CXCL5/S100A8/CXCL6/SAA1/CCL3/NCKAP1L/CXCL8/CXCL1/CX3CL1/RAC2/CXCL10/IL23A/PF4/ITGB2/NOD2/CSF3R/S100A12/BST1/PF4V1/EDN2/C3AR1/CXCL3/PPBP/CXCL2/JAM3/IL1B
GOBP_NEUTROPHIL_MIGRATION	GOBP_NEUTROPHIL_MIGRATION	103	0.580819	2.01005	1.50859e-07	0.000742002	0.000737861	3665	tags=29%, list=13%, signal=26%	S100A9/CXCL5/S100A8/CXCL6/SAA1/CCL3/NCKAP1L/CXCL8/CXCL1/CX3CL1/RAC2/CXCL10/IL23A/PF4/ITGB2/NOD2/CSF3R/MCOLN2/CD177/IL1A/S100A12/PECAM1/BST1/PF4V1/EDN2/C3AR1/CXCL3/PPBP/CXCL2/JAM3
GOMF_SIGNALING_RECEPTOR_REGULATOR_ACTIVITY	GOMF_SIGNALING_RECEPTOR_REGULATOR_ACTIVITY	462	0.387655	1.57395	4.97236e-07	0.00163044	0.00162134	5213	tags=32%, list=18%, signal=26%	REG3A/CCL20/MLN/DEFB4A/F2RL2/CXCL5/CXCL6/QRFP/CCL3/RELN/TNFSF14/NPY/GIP/CORT/CSF3/CXCL8/PENK/LTB/CXCL1/OXT/CX3CL1/TNFSF13/CSF2/EBI3/VSTM1/GAST/CLEC12A/IL12B/WNT10B/CCL14/CXCL10/NPPC/GMFG/IL23A/PF4/CD86/HGF/WNT6/WNT10A/IL36RN/TNF/GFRAL/SCT/IL12A/CDC42EP2/TNFSF8/IFNE/IL1RN/EREG/GALP/IL32/NODAL/AGT/IL1A/FGF9/GAL/GPHA2/CNTF/IL5/PGF/GDNF/AVP/PRRT1/UCN/CSF1/CCL28/IL1F10/WFIKKN1/CLEC2B/INHBC/OSM/DKK4/FG…
GOMF_CYTOKINE_RECEPTOR_BINDING	GOMF_CYTOKINE_RECEPTOR_BINDING	226	0.444407	1.69158	5.40904e-06	0.0133022	0.0132279	5616	tags=35%, list=19%, signal=28%	CCL20/DEFB4A/CXCL5/CXCL6/CCL3/TNFSF14/IL12RB1/CSF3/CXCL8/LTB/CXCL1/CX3CL1/TNFSF13/CSF2/EBI3/IL12B/CCL14/CXCL10/IL23A/PF4/IL36RN/CD300LF/TNF/IL12A/TNFSF8/IFNE/IL1RN/IL1A/CNTF/IL5/PGF/DEFB1/CSF1/CCL28/IL1F10/INHBC/OSM/PF4V1/CCL2/CCL24/IL34/CCR2/IL33/CXCL3/IL4/IFNW1/IL37/NTF4/MSMP/PPBP/LRG1/CXCL2/LIF/IL1B/TNFSF15/NGF/ITGB3/CFLAR/CSH1/MYD88/TRAF3/CD70/ENG/NOL3/IL11/CCL5/CXCL16/TRAF5/TNFSF9/CCL17/CCL2…
GOBP_HUMORAL_IMMUNE_RESPONSE	GOBP_HUMORAL_IMMUNE_RESPONSE	214	0.444708	1.68087	1.06975e-05	0.0175385	0.0174406	3938	tags=29%, list=14%, signal=25%	REG3A/KRT6A/S100A9/CCL20/C3/DEFB4A/CXCL5/CXCL6/SLPI/CCL3/DMBT1/PGLYRP4/CXCL8/PGC/HRG/CR2/CXCL1/CFHR1/CX3CL1/EBI3/RARRES2/CCL14/CXCL10/PI3/PF4/NOD2/IL36RN/KRT1/TNF/SPNS2/MMP7/MUC7/IFNE/GALP/LGALS4/POU2AF1/DEFB1/CFHR5/S100A12/BST1/PF4V1/CCL2/CCL24/PSMB10/CCR2/CXCL3/C8G/FGA/C4BPA/TFEB/IFNW1/WFDC11/C2/CFB/PPBP/CXCL2/PGLYRP1/WFDC13/CD5L/IL1B/AZU1
GOBP_RESPONSE_TO_MOLECULE_OF_BACTERIAL_ORIGIN	GOBP_RESPONSE_TO_MOLECULE_OF_BACTERIAL_ORIGIN	328	0.401096	1.58305	9.68844e-06	0.0175385	0.0174406	5712	tags=30%, list=20%, signal=24%	S100A9/CXCL5/S100A8/CXCL6/ALPL/SLPI/CD40/CSF3/GJB6/SELE/IRAK3/CXCL8/PENK/LY86/CXCL1/CX3CL1/CSF2/CD6/BDKRB1/PLSCR3/IL12B/CXCL10/GJB2/ZC3H12A/PF4/CD86/NOD2/IL36RN/NOS2/TNF/SOD2/IL12A/TLR1/HCK/IL1A/LY96/SELP/IRAK2/CITED1/ATP4B/CASP1/IL1F10/TLR2/PF4V1/CCL2/SCGB1A1/REN/GBP2/HMGCS2/CXCL3/NLRP3/SNCA/LGALS9/IL37/TAP2/NOS1/C2/BTK/TNFRSF11A/PPBP/CXCL2/TBXA2R/SSC5D/LYN/LILRA2/ASS1/NR1D1/IL1B/NLRP7/NFKBIA/CY…
GOBP_ANTIMICROBIAL_HUMORAL_IMMUNE_RESPONSE_MEDIATED_BY_ANTIMICROBIAL_PEPTIDE	GOBP_ANTIMICROBIAL_HUMORAL_IMMUNE_RESPONSE_MEDIATED_BY_ANTIMICROBIAL_PEPTIDE	79	0.57711	1.91871	1.35671e-05	0.0190656	0.0189592	2632	tags=34%, list=9%, signal=31%	REG3A/KRT6A/S100A9/CCL20/DEFB4A/CXCL5/CXCL6/CCL3/PGLYRP4/CXCL8/PGC/HRG/CXCL1/CX3CL1/CCL14/CXCL10/PF4/NOD2/MMP7/MUC7/GALP/LGALS4/DEFB1/S100A12/PF4V1/CCL2/CCL24
GOBP_CELLULAR_RESPONSE_TO_BIOTIC_STIMULUS	GOBP_CELLULAR_RESPONSE_TO_BIOTIC_STIMULUS	228	0.434224	1.65455	1.93981e-05	0.0194372	0.0193287	5119	tags=27%, list=18%, signal=22%	CXCL5/CXCL6/CD40/CSF3/IRAK3/CXCL8/LY86/CXCL1/CX3CL1/CSF2/CD6/PLSCR3/IL12B/CXCL10/ZC3H12A/PF4/CLEC7A/CD86/NOD2/IL36RN/NOS2/TNF/TLR1/HCK/IL1A/LY96/IRAK2/CASP1/IL1F10/TLR2/PF4V1/CCL2/GBP2/HMGCS2/CXCL3/NLRP3/IL37/CDA/BTK/PPBP/CXCL2/TBXA2R/LYN/LILRA2/ASS1/NR1D1/IL1B/NLRP7/NFKBIA/TP53/IRAK1/TNIP1/SERPINE1/CMPK2/MYD88/BMP6/TLR6/ADAMTS13/TICAM2/GATA1/TXNIP
GOBP_DEFENSE_RESPONSE_TO_BACTERIUM	GOBP_DEFENSE_RESPONSE_TO_BACTERIUM	249	0.425498	1.63665	1.59418e-05	0.0194372	0.0193287	3992	tags=23%, list=14%, signal=20%	LCN2/KRT6A/S100A9/CCL20/DEFB4A/S100A8/CXCL6/SLPI/DMBT1/PGLYRP2/FGR/ZG16/PGLYRP4/PGC/RAG2/EPPIN/NLRP6/DEFB135/IL12B/TNFRSF14/RARRES2/PI3/IL23A/NOD2/HP/NOS2/TNF/MMP7/IL12A/TNFSF8/IFNE/GALP/OAS2/LGALS4/SELP/DEFB1/S100A12/CASP1/TLR2/LYG2/DEFB108B/IL22RA1/OAS3/GBP2/IL7R/FGA/TFEB/GBP1/WFDC11/PPBP/SSC5D/PGLYRP1/WFDC13/IL1B/NLRP1/AZU1/DEFB131B
GOCC_VESICLE_LUMEN	GOCC_VESICLE_LUMEN	310	0.400875	1.57187	1.97593e-05	0.0194372	0.0193287	5536	tags=20%, list=19%, signal=16%	LCN2/FGG/CTSW/S100A9/C3/SERPINB3/S100A8/SERPINA3/SLPI/GIP/FGR/PENK/HRG/CXCL1/ORM1/ITIH3/HSPA6/RARRES2/MMRN1/GMFG/PF4/HGF/HP/S100A12/EGF/GM2A/FGA/CDA/FABP5/PPBP/LRG1/HK3/SERPINA4/PGLYRP1/TXNDC5/KNG1/DOCK2/ORM2/AZU1/ALDOA/PDGFB/ALOX5/STK11IP/SERPINE1/ACTN2/IGF1/ALDOC/SERPINF2/PGM2/SERPING1/S100P/COTL1/CAB39/CTSC/BPI/ARG1/TF/TIMP1/PRTN3/ADA2/VWF
GOBP_ANTIMICROBIAL_HUMORAL_RESPONSE	GOBP_ANTIMICROBIAL_HUMORAL_RESPONSE	117	0.510589	1.79217	2.30636e-05	0.0206251	0.02051	3624	tags=32%, list=13%, signal=29%	REG3A/KRT6A/S100A9/CCL20/DEFB4A/CXCL5/CXCL6/SLPI/CCL3/DMBT1/PGLYRP4/CXCL8/PGC/HRG/CXCL1/CX3CL1/RARRES2/CCL14/CXCL10/PI3/PF4/NOD2/IL36RN/MMP7/MUC7/GALP/LGALS4/DEFB1/S100A12/PF4V1/CCL2/CCL24/CXCL3/FGA/WFDC11/PPBP/CXCL2/PGLYRP1
GOBP_GRANULOCYTE_MIGRATION	GOBP_GRANULOCYTE_MIGRATION	144	0.470525	1.70131	3.17441e-05	0.0260222	0.025877	2929	tags=24%, list=10%, signal=21%	S100A9/CXCL5/S100A8/CXCL6/SAA1/CCL3/NCKAP1L/TRPV4/CXCL8/CXCL1/CX3CL1/RAC2/RARRES2/CCL14/CXCL10/IL23A/PF4/ITGB2/NOD2/CSF3R/MCOLN2/CD177/IL1A/CSF1/S100A12/PECAM1/BST1/PF4V1/CCL2/CCL24/IL34/EDN2/C3AR1/CXCL3
GOBP_REGULATION_OF_LEUKOCYTE_MIGRATION	GOBP_REGULATION_OF_LEUKOCYTE_MIGRATION	222	0.423457	1.60731	3.91684e-05	0.0275214	0.0273678	3665	tags=22%, list=13%, signal=19%	CCL20/CCL3/TNFSF14/ASCL2/NCKAP1L/TRPV4/SELE/CXCL8/AIF1/CX3CL1/RAC2/BDKRB1/TNFRSF14/PLA2G7/RARRES2/CXCL10/ADORA1/IL23A/NOD2/TNF/FUT9/SPNS2/IL12A/GCSAML/PRSS56/IL1A/PGF/SELP/CSF1/CCL28/BST1/HMOX1/ADTRP/CCL2/CCL24/IL34/GPSM3/EDN2/CCR2/IL33/C3AR1/CCR1/ITGA4/LGALS9/CHST2/NBL1/F7/LYN/JAM3
GOBP_REGULATION_OF_APOPTOTIC_SIGNALING_PATHWAY	GOBP_REGULATION_OF_APOPTOTIC_SIGNALING_PATHWAY	363	0.379928	1.51362	3.69022e-05	0.0275214	0.0273678	9133	tags=37%, list=32%, signal=26%	FGG/S100A9/S100A8/LTB/CX3CL1/MAPK8IP2/CSF2/ELL3/FAIM2/BDKRB2/PF4/SLC25A31/MAL/HGF/TNF/IFI6/GFRAL/SOD2/MSX1/AGT/IL1A/PAK5/VNN1/GDNF/RNF183/AVP/HMOX1/G0S2/IL20RA/INHBB/FZD9/FGA/BBC3/IL19/BMP4/NKX3-1/IL1B/NGFR/ADCY10/PPIF/SNAI2/TP53/CREB3L1/SERPINE1/IGF1/SNAI1/CFLAR/INCA1/BCL2/TLR6/NOL3/RFFL/GATA1/CTSC/CTSS/ZNF385A/FIGNL1/TNFSF10/IER3/BID/PELI3/TMC8/WNT4/TRAF1/PMAIP1/MAPK8IP1/NUPR1/HSPA1A/LCK/RELA/C…
GOBP_ACUTE_INFLAMMATORY_RESPONSE	GOBP_ACUTE_INFLAMMATORY_RESPONSE	97	0.526717	1.8013	4.37209e-05	0.0286722	0.0285122	3910	tags=28%, list=14%, signal=24%	SAA2/REG3A/C3/SAA1/SERPINA3/CD163/PTGES/C2CD4B/ORM1/C2CD4A/NLRP6/CD6/ADORA1/HP/TNF/IL1A/VNN1/FFAR2/OSM/NLRP3/BTK/TNFRSF11A/FCGR3B/DNASE1L3/ASS1/ORM2/IL1B
GOBP_LEUKOCYTE_MIGRATION	GOBP_LEUKOCYTE_MIGRATION	372	0.377271	1.50508	5.37529e-05	0.033048	0.0328636	5562	tags=28%, list=19%, signal=23%	S100A9/CCL20/CXCL5/S100A8/CXCL6/SAA1/CCL3/TNFSF14/ASCL2/NCKAP1L/TRPV4/SELE/CXCL8/AIF1/CXCL1/CX3CL1/RAC2/BDKRB1/TNFRSF14/PLA2G7/RARRES2/CCL14/CXCL10/ADORA1/IL23A/PF4/ITGB2/NOD2/TNF/CSF3R/FUT9/SPNS2/IL12A/ASB2/GCSAML/MCOLN2/HCK/CD177/PRSS56/IL1A/FFAR2/PGF/SELP/CSF1/S100A12/CCL28/PECAM1/BST1/HMOX1/ADTRP/PF4V1/CCL2/CCL24/IL34/GPSM3/EDN2/CCR2/IL33/C3AR1/CCR1/CXCL3/ITGA4/CXCR5/LGALS9/CHST2/LEP/TNFRSF11…
GOBP_CELLULAR_RESPONSE_TO_MOLECULE_OF_BACTERIAL_ORIGIN	GOBP_CELLULAR_RESPONSE_TO_MOLECULE_OF_BACTERIAL_ORIGIN	201	0.436184	1.63702	6.7556e-05	0.0390911	0.0388729	5094	tags=28%, list=18%, signal=23%	CXCL5/CXCL6/CD40/CSF3/IRAK3/CXCL8/LY86/CXCL1/CX3CL1/CSF2/CD6/PLSCR3/IL12B/CXCL10/ZC3H12A/PF4/CD86/NOD2/IL36RN/NOS2/TNF/TLR1/HCK/IL1A/LY96/IRAK2/CASP1/IL1F10/TLR2/PF4V1/CCL2/GBP2/HMGCS2/CXCL3/NLRP3/IL37/PPBP/CXCL2/TBXA2R/LYN/LILRA2/ASS1/NR1D1/IL1B/NLRP7/NFKBIA/IRAK1/TNIP1/SERPINE1/CMPK2/MYD88/BMP6/TLR6/ADAMTS13/TICAM2/GATA1
GOMF_G_PROTEIN_COUPLED_RECEPTOR_BINDING	GOMF_G_PROTEIN_COUPLED_RECEPTOR_BINDING	251	0.411611	1.5847	7.65637e-05	0.0393672	0.0391476	5609	tags=31%, list=19%, signal=26%	CCL20/C3/MLN/DEFB4A/CXCL5/CXCL6/SAA1/QRFP/CCL3/NPY/GIP/CORT/FPR1/CXCL8/PENK/CXCL1/OXT/CX3CL1/PROK2/BDKRB2/WNT10B/CCL14/CXCL10/ADORA1/PF4/WNT6/WNT10A/SCT/AGT/GAL/GPHA2/DEFB1/AVP/UCN/CCL28/NECAB2/GRIA1/AVPR1A/PF4V1/CCL2/CCL24/EDN2/CCR2/GNAT1/NPPA/CXCL3/GNAL/APLN/SHANK1/MSMP/PPBP/CXCL2/ARRDC3/GPHB5/GNA15/PYY/KISS1/WNT2B/ARR3/RTP1/APLP1/CCL5/CXCL16/ADRB1/ZBTB16/CCL17/CCL25/NES/DLG4/PTGER1/CXCL13/PACR…
GOBP_EXTRINSIC_APOPTOTIC_SIGNALING_PATHWAY	GOBP_EXTRINSIC_APOPTOTIC_SIGNALING_PATHWAY	220	0.416831	1.58111	7.27773e-05	0.0393672	0.0391476	5881	tags=25%, list=20%, signal=20%	FGG/LTB/CX3CL1/CSF2/FAIM2/PF4/SPI1/CASP10/MAL/HGF/DIABLO/TNF/IFI6/IFI27/GFRAL/IL12A/AGT/IL1A/PAK5/GDNF/HMOX1/TNFRSF10C/G0S2/IL33/FGA/IL19/BMP4/IL1B/SNAI2/SERPINE1/NGF/IGF1/CFLAR/BCL2/TLR6/CD70/NOL3/RFFL/GATA1/BCL2L10/BAG3/TNFSF10/BID/PELI3/TMC8/CASP8/TRAF1/IL6R/PIDD1/PMAIP1/P2RX7/HSPA1A/RELA/CYLD
GOBP_CELL_CHEMOTAXIS	GOBP_CELL_CHEMOTAXIS	292	0.39189	1.52991	8.00391e-05	0.0393672	0.0391476	5338	tags=28%, list=18%, signal=23%	S100A9/CCL20/DEFB4A/CXCL5/S100A8/CXCL6/SAA1/CCL3/TNFSF14/NCKAP1L/TRPV4/CXCL8/AIF1/HRG/CXCL1/CX3CL1/RAC2/PLA2G7/RARRES2/CCL14/CXCL10/IL23A/PF4/ITGB2/NOD2/HGF/CSF3R/IL12A/PRSS56/FFAR2/PGF/CSF1/S100A12/CCL28/BST1/PF4V1/CCL2/CCL24/IL34/GPSM3/EDN2/CCR2/C3AR1/FGF1/CCR1/CXCL3/CXCR5/LGALS9/TNFRSF11A/MSMP/PPBP/CXCL2/NBL1/F7/LYN/JAM3/FGF2/CCR10/IL1B/AZU1/PDGFB/TRPM2/ALOX5/CXCR3/CORO1A/CH25H/SERPINE1/HOXB9/…
GOBP_REGULATION_OF_TOLL_LIKE_RECEPTOR_SIGNALING_PATHWAY	GOBP_REGULATION_OF_TOLL_LIKE_RECEPTOR_SIGNALING_PATHWAY	31	0.694962	1.94359	0.000100324	0.0403542	0.040129	1810	tags=23%, list=6%, signal=21%	S100A9/S100A8/IRAK3/NLRP6/CD300LF/BIRC3/IRF7
GOBP_INTERMEDIATE_FILAMENT_ORGANIZATION	GOBP_INTERMEDIATE_FILAMENT_ORGANIZATION	50	0.611393	1.88437	0.000112927	0.0403542	0.040129	3011	tags=30%, list=10%, signal=27%	KRT5/PKP1/KRT6A/KRT39/KRT23/TCHH/KRT16/BFSP2/INA/KRT1/KRT13/KRT15/NEFM/KRT24/NEFL
GOBP_GRANULOCYTE_CHEMOTAXIS	GOBP_GRANULOCYTE_CHEMOTAXIS	119	0.496783	1.74884	9.31902e-05	0.0403542	0.040129	2929	tags=25%, list=10%, signal=23%	S100A9/CXCL5/S100A8/CXCL6/SAA1/CCL3/NCKAP1L/TRPV4/CXCL8/CXCL1/CX3CL1/RAC2/RARRES2/CCL14/CXCL10/IL23A/PF4/ITGB2/NOD2/CSF3R/CSF1/S100A12/BST1/PF4V1/CCL2/CCL24/IL34/EDN2/C3AR1/CXCL3
GOCC_INTERMEDIATE_FILAMENT_CYTOSKELETON	GOCC_INTERMEDIATE_FILAMENT_CYTOSKELETON	148	0.467039	1.69612	0.000113808	0.0403542	0.040129	2616	tags=18%, list=9%, signal=16%	KRT5/PKP1/KRT6A/S100A8/KRT39/KRTAP3-2/KRT23/KRTAP5-2/KRTAP5-8/KRT16/BFSP2/SLC1A6/INA/KRTAP10-4/KRT1/KRTAP4-8/KRTAP2-3/KRT13/KRT15/KRTAP4-11/KRTAP5-1/IFFO1/KRTAP5-11/NEFM/KRTAP4-9/KRT24
GOBP_POSITIVE_REGULATION_OF_LEUKOCYTE_MIGRATION	GOBP_POSITIVE_REGULATION_OF_LEUKOCYTE_MIGRATION	147	0.462447	1.67623	0.000100359	0.0403542	0.040129	3103	tags=22%, list=11%, signal=20%	CCL20/CCL3/TNFSF14/ASCL2/NCKAP1L/TRPV4/SELE/CXCL8/AIF1/CX3CL1/RAC2/BDKRB1/TNFRSF14/PLA2G7/RARRES2/CXCL10/IL23A/TNF/IL12A/PRSS56/IL1A/PGF/SELP/CSF1/CCL24/IL34/GPSM3/EDN2/CCR2/C3AR1/CCR1/ITGA4/LGALS9
GOBP_LEUKOCYTE_CHEMOTAXIS	GOBP_LEUKOCYTE_CHEMOTAXIS	219	0.412876	1.56457	0.000114864	0.0403542	0.040129	4051	tags=25%, list=14%, signal=21%	S100A9/CXCL5/S100A8/CXCL6/SAA1/CCL3/TNFSF14/NCKAP1L/TRPV4/CXCL8/AIF1/CXCL1/CX3CL1/RAC2/PLA2G7/RARRES2/CCL14/CXCL10/IL23A/PF4/ITGB2/NOD2/CSF3R/IL12A/PRSS56/FFAR2/PGF/CSF1/S100A12/BST1/PF4V1/CCL2/CCL24/IL34/GPSM3/EDN2/CCR2/C3AR1/CCR1/CXCL3/CXCR5/LGALS9/TNFRSF11A/MSMP/PPBP/CXCL2/NBL1/F7/LYN/JAM3/IL1B/AZU1/PDGFB/TRPM2
GOBP_REGULATION_OF_INFLAMMATORY_RESPONSE	GOBP_REGULATION_OF_INFLAMMATORY_RESPONSE	355	0.372691	1.48134	9.05355e-05	0.0403542	0.040129	4637	tags=22%, list=16%, signal=19%	REG3A/S100A9/C3/S100A8/SAA1/NLRP13/CCL3/PTGES/PGLYRP2/NLRP14/TRPV4/FGR/SELE/C2CD4B/CX3CL1/C2CD4A/NLRP6/CALHM2/MAS1/IL12B/PLA2G7/ADORA1/IL23A/NLRP2/NOD2/HGF/KRT1/TNF/TNC/BIRC3/CASP5/HCK/AGT/FFAR2/ENPP3/S100A12/CASP1/TLR2/BST1/OSM/CST7/CCL24/GPSM3/IL22RA1/SCGB1A1/CCR2/IL33/IL4/LGALS2/NLRP3/NLRP8/PLA2G3/SNCA/IL37/BTK/TNFRSF11A/C1QTNF3/ADIPOQ/PGLYRP1/FFAR4/LYN/ACE2/DNASE1L3/PTGIS/AIM2/NR1D1/IL1B/NLRP…
GOBP_CYTOKINE_MEDIATED_SIGNALING_PATHWAY	GOBP_CYTOKINE_MEDIATED_SIGNALING_PATHWAY	466	0.351353	1.42802	0.00010779	0.0403542	0.040129	6266	tags=30%, list=22%, signal=24%	CCL20/CXCL5/CXCL6/CCL3/GPR75/IL12RB1/CSF3/IRAK3/CXCL8/MT3/CXCL1/CX3CL1/CSF2/NLRP6/EBI3/IL12B/TNFRSF14/CCL14/CXCL10/PF4/SPI1/ANGPT1/IL36RN/CD300LF/TNF/IFI27/CSF3R/BIRC3/IL12A/BIRC7/IFNE/HCK/IL1RN/EREG/IRF7/IL1A/OAS2/IL1RAPL2/CNTF/IL5/IRAK2/IL18R1/CSF1/CASP1/IL1F10/OSM/IL1R2/PF4V1/CCL2/CCL24/GPR35/IL34/IL22RA1/LILRA1/EDN2/CCR2/OAS3/IL33/IL7R/IL20RA/CCR1/OASL/CXCL3/IL4/STAT5A/MX1/DCST1/CSF2RA/CXCR5/…
GOBP_REGULATION_OF_LIPID_STORAGE	GOBP_REGULATION_OF_LIPID_STORAGE	47	0.62321	1.89594	0.000135382	0.0459226	0.0456664	6707	tags=38%, list=23%, signal=29%	C3/ZC3H12A/TNF/CIDEA/MSR1/LEP/PLIN5/HILPDA/FITM1/IKBKE/NFKBIA/ITGB3/ABHD5/FITM2/ACACB/PLIN2/VSTM2A/TTC39B
