## Supplemental table S3 for "hPSC-Derived Distal Lung Organoids Reveal Respiratory Airway Secretory Cells Acting as Immune Sentinels in Human Distal Airways"

### Sheet: Sheet 1
ID	Description	setSize	enrichmentScore	NES	pvalue	p.adjust	qvalue	rank	leading_edge	core_enrichment
GOMF_EXTRACELLULAR_MATRIX_STRUCTURAL_CONSTITUENT	GOMF_EXTRACELLULAR_MATRIX_STRUCTURAL_CONSTITUENT	91	0.67516	2.41882	1.45676e-13	1.1941e-09	1.17292e-09	2510	tags=65%, list=20%, signal=52%	COL9A3/FGA/COL5A2/COL1A2/LAMA2/LUM/TNXB/BGN/SRPX2/DCN/COL12A1/FBLN2/MFAP4/COL3A1/PRELP/FBLN1/COL4A3/COL4A1/COL6A3/FGL2/SPON1/LTBP2/LAMC2/DPT/LAMB3/EDIL3/SRPX/COL8A1/FGG/ABI3BP/ZP3/COL6A2/ECM1/COL4A4/CHI3L1/MATN2/FMOD/POSTN/ELN/LAMB1/FBLN5/PODN/LAMA3/FBN1/COL1A1/COL4A2/NID1/LAMA4/VWF/COL4A5/COL6A1/HSPG2/AEBP1/SPARC/LAMC1/LTBP4/TUFT1/HMCN1/COL27A1
GOBP_EXTERNAL_ENCAPSULATING_STRUCTURE_ORGANIZATION	GOBP_EXTERNAL_ENCAPSULATING_STRUCTURE_ORGANIZATION	189	0.535436	2.13717	2.87164e-11	1.17694e-07	1.15606e-07	2540	tags=42%, list=20%, signal=34%	SFRP2/BMP2/COL9A3/COL5A2/COL1A2/LAMA2/LUM/TPSAB1/TNXB/ADAMTS9/WASHC1/COL12A1/MFAP4/COL3A1/PHLDB2/ADAMTS1/FBLN1/CRISPLD2/COL4A3/COL4A1/TGFBR3/LARGE1/BMP1/CTSK/DPT/NDNF/CYP1B1/MMP24/FOXF1/MMP2/DPP4/ZNF469/SPOCK2/COL8A1/HPN/ABI3BP/PDGFRA/CAV1/COL4A4/SLC39A8/MATN2/FMOD/POSTN/ELN/MELTF/LAMB1/FBLN5/CAV2/ADAMTS4/COL1A1/LOXL4/COL4A2/RAMP2/PRDM5/NTN4/NID1/CREB3L1/SULF2/APBB2/MATN4/PDPN/COL4A5/ADAM8/COL6A1…
GOCC_COLLAGEN_CONTAINING_EXTRACELLULAR_MATRIX	GOCC_COLLAGEN_CONTAINING_EXTRACELLULAR_MATRIX	227	0.511703	2.08828	4.85001e-11	1.32518e-07	1.30167e-07	2541	tags=43%, list=20%, signal=35%	SFRP2/COL9A3/FGA/COL5A2/COL1A2/LAMA2/ERBIN/LUM/TPSAB1/TNXB/ADAMTS9/BGN/SRPX2/DCN/APOA1/COL12A1/FBLN2/MFAP4/COL3A1/PRELP/ADAMTS1/FBLN1/COL4A3/COL4A1/COL6A3/MST1/FGL2/SPON1/LTBP2/LAMC2/P3H2/DPT/CXCL12/LAMB3/EDIL3/CDH13/CLEC14A/SRPX/MMP2/COL8A1/FGG/ABI3BP/TPSB2/PLAT/ZP3/SEMA3B/WNT2B/COL6A2/MEGF9/TIMP3/MXRA7/ECM1/COL4A4/MATN2/FMOD/POSTN/GPC6/ELN/LAMB1/FBLN5/PODN/ANGPT2/ACTA2/LAMA3/FGFBP3/CASK/HAPLN3/…
GOCC_EXTERNAL_ENCAPSULATING_STRUCTURE	GOCC_EXTERNAL_ENCAPSULATING_STRUCTURE	275	0.483976	2.01829	7.65637e-11	1.56898e-07	1.54115e-07	2541	tags=40%, list=20%, signal=33%	SFRP2/COL9A3/FGA/COL5A2/COL1A2/LAMA2/ERBIN/LUM/TPSAB1/TNXB/ADAMTS9/BGN/SRPX2/DCN/APOA1/COL12A1/FBLN2/MFAP4/COL3A1/PRELP/ADAMTS1/FBLN1/CRISPLD2/COL4A3/COL4A1/COL6A3/MST1/FGL2/SPON1/LTBP2/LAMC2/P3H2/DPT/NDNF/MMP24/CXCL12/LAMB3/EDIL3/CDH13/CLEC14A/SRPX/MMP2/IGFALS/SPOCK2/COL8A1/WNT4/FGG/ABI3BP/TPSB2/PLAT/ZP3/SEMA3B/WNT2B/COL6A2/MEGF9/TIMP3/MXRA7/ECM1/COL4A4/CHI3L1/MATN2/FMOD/POSTN/GPC6/ELN/LAMB1/FBL…
GOCC_PROTON_TRANSPORTING_ATP_SYNTHASE_COMPLEX	GOCC_PROTON_TRANSPORTING_ATP_SYNTHASE_COMPLEX	18	0.872801	2.21146	7.45265e-10	1.22179e-06	1.20011e-06	1186	tags=89%, list=9%, signal=81%	ATP5MGL/ATP5F1B/ATP5PO/ATP5F1D/ATP5F1C/ATP5MC2/ATP5PB/ATP5F1A/ATP5MC3/ATP5PF/ATP5MC1/ATP5PD/ATP5MG/ATP5MF/ATP5F1E/ATP5ME
GOCC_PROTON_TRANSPORTING_TWO_SECTOR_ATPASE_COMPLEX	GOCC_PROTON_TRANSPORTING_TWO_SECTOR_ATPASE_COMPLEX	37	0.742224	2.2309	5.09402e-09	6.95928e-06	6.83582e-06	1186	tags=46%, list=9%, signal=42%	ATP5MGL/ATP5F1B/ATP5PO/ATP5F1D/ATP5F1C/ATP5MC2/ATP5PB/ATP5F1A/ATP5MC3/ATP5PF/ATP5MC1/ATP5PD/ATP5MG/ATP5MF/ATP6V1C2/ATP5F1E/ATP5ME
GOMF_ANTIGEN_BINDING	GOMF_ANTIGEN_BINDING	50	0.686884	2.21041	3.63938e-08	4.26171e-05	4.1861e-05	1949	tags=52%, list=15%, signal=44%	IGHD/JCHAIN/HLA-DQA2/HLA-DOB/IGLC2/CD1D/IGKC/IGHA1/IGHM/IGLC3/IGHG3/IGKV3-20/HLA-G/HLA-F/TAP1/IGHG2/HLA-C/KLRD1/IGHG1/HLA-A/HLA-DOA/HLA-B/HLA-DRB5/HLA-E/IGHG4/B2M
GOCC_IMMUNOGLOBULIN_COMPLEX	GOCC_IMMUNOGLOBULIN_COMPLEX	13	0.872949	2.05225	1.52925e-07	0.000156691	0.000153911	1136	tags=85%, list=9%, signal=77%	IGHD/JCHAIN/IGLC2/IGKC/IGHA1/IGHM/IGLC3/IGHG3/IGKV3-20/IGHG2/IGHG1
GOCC_MITOCHONDRIAL_PROTON_TRANSPORTING_ATP_SYNTHASE_COMPLEX_COUPLING_FACTOR_F_O	GOCC_MITOCHONDRIAL_PROTON_TRANSPORTING_ATP_SYNTHASE_COMPLEX_COUPLING_FACTOR_F_O	10	0.906585	2.01859	3.72404e-07	0.000309322	0.000303834	1186	tags=100%, list=9%, signal=91%	ATP5MGL/ATP5PO/ATP5MC2/ATP5PB/ATP5MC3/ATP5PF/ATP5MC1/ATP5PD/ATP5MG/ATP5ME
GOBP_POSITIVE_REGULATION_OF_LOCOMOTION	GOBP_POSITIVE_REGULATION_OF_LOCOMOTION	402	0.391858	1.69955	3.7736e-07	0.000309322	0.000303834	2731	tags=31%, list=22%, signal=25%	CCL19/PDGFRB/TF/SEMA3A/CCL5/SEMA6A/BMP2/JCAD/SELE/VSIR/FLT1/RIPOR1/CXCL10/CARMIL1/CAVIN1/WASHC1/SRPX2/SNAI1/PREX1/JAM2/ADAMTS1/CCL21/TGFBR3/ATP5F1B/VEGFC/AKAP12/LAMC2/TNFSF14/RACK1/SEMA6D/CYP1B1/CXCL12/ITGA6/ATP5F1A/CAMK1D/SELENOK/FOXF1/CDH13/TWIST2/FGF7/MMP2/SPOCK2/FZD4/RIPOR2/SELP/MCAM/S1PR1/ZP3/PDGFRA/CAV1/SEMA3B/SEMA5A/IL34/ACKR3/SEMA4F/DAAM2/POSTN/LAMB1/SLIT2/PLCG2/PODXL/CCL4/ACTA2/RRAS/DOCK…
GOMF_PROTON_TRANSPORTING_ATP_SYNTHASE_ACTIVITY_ROTATIONAL_MECHANISM	GOMF_PROTON_TRANSPORTING_ATP_SYNTHASE_ACTIVITY_ROTATIONAL_MECHANISM	16	0.839108	2.06851	7.49077e-07	0.000558198	0.000548295	1186	tags=81%, list=9%, signal=74%	ATP5MGL/ATP5F1B/ATP5PO/ATP5F1D/ATP5F1C/ATP5PB/ATP5F1A/ATP5PF/ATP5PD/ATP5MG/ATP5MF/ATP5F1E/ATP5ME
GOMF_PROTON_CHANNEL_ACTIVITY	GOMF_PROTON_CHANNEL_ACTIVITY	19	0.798402	2.04451	8.36821e-07	0.000571618	0.000561477	1186	tags=68%, list=9%, signal=62%	ATP5MGL/ATP5F1B/ATP5PO/ATP5F1D/ATP5F1C/ATP5PB/ATP5F1A/ATP5PF/ATP5PD/ATP5MG/ATP5MF/ATP5F1E/ATP5ME
GOCC_IGA_IMMUNOGLOBULIN_COMPLEX	GOCC_IGA_IMMUNOGLOBULIN_COMPLEX	5	0.963951	1.82659	1.1942e-06	0.000699206	0.000686802	459	tags=100%, list=4%, signal=96%	JCHAIN/IGKC/IGHA1/IGLC3/IGKV3-20
GOCC_IGM_IMMUNOGLOBULIN_COMPLEX	GOCC_IGM_IMMUNOGLOBULIN_COMPLEX	5	0.963951	1.82659	1.1942e-06	0.000699206	0.000686802	459	tags=100%, list=4%, signal=96%	JCHAIN/IGKC/IGHM/IGLC3/IGKV3-20
GOBP_RESPONSE_TO_GROWTH_FACTOR	GOBP_RESPONSE_TO_GROWTH_FACTOR	486	0.37248	1.64212	1.48024e-06	0.000808901	0.00079455	4472	tags=45%, list=35%, signal=30%	PDGFRB/SFRP2/CCL5/SEMA6A/BMP2/SFRP4/JCAD/SOSTDC1/VCAM1/COL1A2/TNXB/FLT1/ANKRD1/FST/SINHCAF/DCN/APOA1/CITED1/SPART/COL3A1/KLB/TGFBR3/DKK3/LTBP2/CTSK/VEGFC/NBL1/RACK1/NDNF/STAT5B/SPRED3/FGF7/SHISA2/HHIP/HEYL/BMP5/WNT4/RGMA/FZD4/PDGFRA/CAV1/TBX2/CDH3/FMOD/POSTN/SLIT2/SPRY4/FAM20C/ITGB6/ZFP36L2/CAV2/DLL4/ANGPT2/ACTA2/FGFBP3/ZFYVE9/CASK/EGR3/FBN1/COL1A1/CLDN1/SNX25/FNDC4/BRAF/ACVR2A/CORO1A/HIVEP1/COL4…
GOCC_PROTON_TRANSPORTING_ATP_SYNTHASE_COMPLEX_COUPLING_FACTOR_F_O	GOCC_PROTON_TRANSPORTING_ATP_SYNTHASE_COMPLEX_COUPLING_FACTOR_F_O	12	0.86158	1.99546	2.18921e-06	0.00112156	0.00110166	1186	tags=92%, list=9%, signal=83%	ATP5MGL/ATP5PO/ATP5MC2/ATP5PB/ATP5MC3/ATP5PF/ATP5MC1/ATP5PD/ATP5MG/ATP5MF/ATP5ME
GOBP_TISSUE_MORPHOGENESIS	GOBP_TISSUE_MORPHOGENESIS	389	0.376074	1.62485	6.43291e-06	0.0031018	0.00304677	4666	tags=50%, list=37%, signal=32%	SFRP2/BMP2/SOSTDC1/FOXQ1/ANKRD1/FST/CXCL10/CITED1/COL3A1/SNAI1/PHLDB2/COL4A1/TGFBR3/VEGFC/NRARP/MICAL2/ZFPM1/SOX18/DLC1/FOXF1/FGF7/HHIP/MMP2/HEYL/BMP5/WNT4/RGMA/CPLANE2/S1PR1/AREG/TBX2/WNT2B/HEG1/TTN/STAT1/GLI3/TP63/SLIT2/STC1/VDR/PODXL/DLL4/ADARB1/ACTA2/TMEM59L/MYLK/CEACAM1/EFNB2/ID4/SCRIB/OPHN1/NTN4/NKX3-1/HOXB2/BBS5/ASTN2/ESR1/EDNRA/NR3C1/SEMA3E/TRIM71/EXT2/CTSH/PDPN/HEY1/TFAP2A/KRT16/MTHFR/TG…
GOMF_PASSIVE_TRANSMEMBRANE_TRANSPORTER_ACTIVITY	GOMF_PASSIVE_TRANSMEMBRANE_TRANSPORTER_ACTIVITY	181	0.450073	1.78561	7.18412e-06	0.00327157	0.00321353	2631	tags=34%, list=21%, signal=27%	TSPOAP1/ATP5MGL/GSDME/SLC5A8/GJB2/BEST4/KCNJ5/KCNJ8/GABRB3/ATP5F1B/ATP5PO/ATP5F1D/MCUB/ATP5F1C/ATP5PB/CACNA2D2/ATP5F1A/CLIC5/ATP5PF/KCNT2/FXYD1/ATP5PD/ATP5MG/CLIC2/TMC7/ATP5MF/SLC26A9/SLC6A4/ATP5F1E/ATP5ME/GPM6A/TMEM37/SCN9A/TTYH3/CLCN2/SCN1A/PANX2/AQP4/KCNA4/ABCC9/KCNN3/KCNJ15/TMEM63B/ITPR3/CACNB4/CACNA1D/CACHD1/PDPN/CLIC3/MT-ATP6/FXYD4/NCS1/CLCN4/ITGAV/SCN7A/ANXA6/ANO6/SLC24A1/GJA1/AQP1/AQP7/CA…
GOBP_CELL_PROJECTION_MORPHOGENESIS	GOBP_CELL_PROJECTION_MORPHOGENESIS	398	0.375865	1.62818	7.6862e-06	0.00331599	0.00325716	4692	tags=48%, list=37%, signal=31%	SEMA3A/SEMA6A/SHANK3/NECTIN1/LAMA2/NRN1/LZTS3/SPART/PLXNC1/CNTN1/DCC/NBL1/SEMA6D/KNDC1/CXCL12/DNM3/LHX9/SYNE1/RGMA/FZD4/ETV1/SEMA3B/SEMA5A/UGT8/SEMA4F/GLI3/GPM6A/OLFM1/MATN2/POSTN/GRIP1/IGSF9/PRKCQ/SLIT2/ATP8A2/NES/CNTN6/CDKL3/STXBP1/PRKG1/ADARB1/PLEKHO1/PTPRM/RAB3A/EMB/ARHGEF40/EFNB2/TANC2/BRAF/OPHN1/ARC/ANK3/HECW2/NTN4/B4GAT1/MAP2/MACF1/PTPRD/ROBO3/KIDINS220/EDNRA/TRIM46/APBB2/KLF7/DAB2IP/SEMA3…
GOCC_PROTON_TRANSPORTING_TWO_SECTOR_ATPASE_COMPLEX_PROTON_TRANSPORTING_DOMAIN	GOCC_PROTON_TRANSPORTING_TWO_SECTOR_ATPASE_COMPLEX_PROTON_TRANSPORTING_DOMAIN	20	0.759313	1.96775	8.81497e-06	0.00361281	0.00354872	1186	tags=55%, list=9%, signal=50%	ATP5MGL/ATP5PO/ATP5MC2/ATP5PB/ATP5MC3/ATP5PF/ATP5MC1/ATP5PD/ATP5MG/ATP5MF/ATP5ME
GOCC_CELL_SURFACE	GOCC_CELL_SURFACE	460	0.356827	1.56703	1.35599e-05	0.00529289	0.00519899	3722	tags=39%, list=30%, signal=29%	TF/BMP2/SFRP4/FGA/CEACAM5/SLC1A2/SELE/VCAM1/CD1D/MSLN/IGHM/ADAMTS9/ROR1/CXCL10/BGN/SRPX2/JAM2/NECTIN2/HLA-G/TGFBR3/ATP5F1B/SLC9A3/CTSK/SLC7A11/CXCL9/DCC/CEACAM19/CRLF1/SLC46A2/HLA-F/CXCL12/ITGA6/ATP5F1A/HLA-C/ENPEP/LAMP3/CDH13/KLRD1/ATP5IF1/CLEC14A/SRPX/HHIP/DPP4/ACKR4/WNT4/RGMA/FGG/FZD4/HPN/SELP/SLC26A9/PLAT/MCAM/S1PR1/TNFRSF10D/AREG/HLA-A/PDGFRA/HEG1/CORIN/ACKR3/GPC6/MELTF/LEPR/SLC9A1/ITGB6/ABC…
GOBP_CELL_MORPHOGENESIS_INVOLVED_IN_NEURON_DIFFERENTIATION	GOBP_CELL_MORPHOGENESIS_INVOLVED_IN_NEURON_DIFFERENTIATION	341	0.371545	1.58367	1.97966e-05	0.00737605	0.00724519	4692	tags=48%, list=37%, signal=31%	SEMA3A/SEMA6A/SHANK3/NECTIN1/LAMA2/LZTS3/SPART/PLXNC1/CNTN1/DCC/SEMA6D/KNDC1/CXCL12/DNM3/LHX9/SYNE1/RGMA/FZD4/ETV1/SEMA3B/SEMA5A/WHRN/SEMA4F/GLI3/OLFM1/MATN2/IGSF9/PRKCQ/SLIT2/ATP8A2/CNTN6/CDKL3/STXBP1/PRKG1/ADARB1/PTPRM/RAB3A/EMB/ARHGEF40/EFNB2/TANC2/BRAF/SCRIB/OPHN1/ARC/ANK3/HECW2/NTN4/B4GAT1/MAP2/MACF1/PTPRD/ROBO3/KIDINS220/EDNRA/TRIM46/APBB2/KLF7/SEMA3E/SRCIN1/NEO1/MAPK8IP2/EPHA4/DIP2B/LRRK2/…
GOMF_EXTRACELLULAR_MATRIX_STRUCTURAL_CONSTITUENT_CONFERRING_TENSILE_STRENGTH	GOMF_EXTRACELLULAR_MATRIX_STRUCTURAL_CONSTITUENT_CONFERRING_TENSILE_STRENGTH	20	0.746775	1.93526	2.22354e-05	0.00792449	0.0077839	2046	tags=75%, list=16%, signal=63%	COL9A3/COL5A2/COL1A2/COL12A1/COL3A1/COL4A3/COL4A1/COL6A3/COL8A1/COL6A2/COL4A4/COL1A1/COL4A2/COL4A5/COL6A1
GOCC_APICAL_PART_OF_CELL	GOCC_APICAL_PART_OF_CELL	255	0.399011	1.64966	2.75378e-05	0.0090291	0.00886892	4187	tags=45%, list=33%, signal=30%	PDGFRB/TF/PRKG2/SLC5A2/CEACAM5/VCAM1/SLC5A8/MFSD4B/PATJ/CA12/SLC9A3/CTSK/SLC7A11/ANK2/UPK2/CLIC5/ENPEP/FXYD1/DPP4/SLC16A1/HPN/RIPOR2/SLC26A9/PLAT/PARD6G/SLC39A8/SLC6A14/STC1/SLC9A1/SLC36A1/RAB27B/PDE4D/PODXL/SLC22A3/SLC34A2/SLC9A8/CEACAM1/SPTBN5/CLDN1/BST2/NOD1/ABCC1/DUOX2/ITPR3/SLC4A5/DSG2/FRMD6/NAALADL1/CYBRD1/PDPN/EMP2/LGMN/AGER/MYO5B/SLC6A20/MREG/MSN/HFE/VANGL2/RAPGEF2/EGFR/CD44/HYAL2/RAB27A/…
GOBP_VASCULATURE_DEVELOPMENT	GOBP_VASCULATURE_DEVELOPMENT	498	0.345563	1.52711	2.68318e-05	0.0090291	0.00886892	4693	tags=47%, list=37%, signal=31%	PDGFRB/SFRP2/SEMA6A/BMP2/JCAD/COL1A2/CEMIP2/ADAMTS9/FLT1/CXCL10/ECSCR/SRPX2/DCN/CITED1/COL3A1/HLA-G/ADAMTS1/KCNJ8/COL4A3/COL4A1/TGFBR3/LARGE1/ATP5F1B/VEGFC/NAXE/NDNF/CYP1B1/CXCL12/NRARP/SOX18/ENPEP/FOXF1/CDH13/ATP5IF1/CLEC14A/MMP2/COL8A1/WNT4/FZD4/MCAM/S1PR1/PDGFRA/CAV1/TBX2/SEMA5A/HEG1/ACKR3/STAT1/ECM1/GLI3/AMOTL1/CHI3L1/PTPN14/LEPR/SLIT2/EREG/PRDM1/DLL4/ANGPT2/ACTA2/RRAS/KLF2/EGR3/PTPRM/TLR3/AP…
GOBP_BLOOD_VESSEL_MORPHOGENESIS	GOBP_BLOOD_VESSEL_MORPHOGENESIS	414	0.355786	1.54732	4.28192e-05	0.0134996	0.0132601	3863	tags=41%, list=31%, signal=29%	PDGFRB/SFRP2/SEMA6A/JCAD/CEMIP2/ADAMTS9/FLT1/CXCL10/ECSCR/SRPX2/DCN/CITED1/COL3A1/HLA-G/ADAMTS1/COL4A3/COL4A1/TGFBR3/ATP5F1B/VEGFC/NAXE/NDNF/CYP1B1/NRARP/SOX18/ENPEP/FOXF1/CDH13/ATP5IF1/CLEC14A/MMP2/COL8A1/WNT4/FZD4/MCAM/S1PR1/PDGFRA/CAV1/TBX2/SEMA5A/HEG1/ACKR3/STAT1/ECM1/AMOTL1/CHI3L1/LEPR/SLIT2/EREG/PRDM1/DLL4/ANGPT2/RRAS/KLF2/EGR3/PTPRM/TLR3/APOLD1/MYLK/CEACAM1/PTPRB/EFNB2/COL4A2/GATA6/RAMP2/F…
GOBP_CELL_JUNCTION_ORGANIZATION	GOBP_CELL_JUNCTION_ORGANIZATION	470	0.341752	1.50459	4.5591e-05	0.0138411	0.0135955	4685	tags=46%, list=37%, signal=30%	SHANK3/KIRREL1/NECTIN1/LZTS3/PALM/SRPX2/GJB2/SNAI1/PHLDB2/PATJ/PLXNC1/KCNJ8/COL4A1/GABRB3/AFDN/LARGE1/LHFPL4/INAVA/SLC7A11/ANK2/ITGA6/CACNA2D2/DNM3/MESD/PLEKHA7/ICAM5/DLC1/CDH13/SPOCK2/WNT4/CAV1/UGT8/HEG1/WHRN/GPM6A/CDH3/IGSF9/SLC9A1/CNTN6/SORBS1/ADGRF1/LAMA3/GPHN/RAB3A/ESAM/CLDN1/EFNB2/TANC2/OPHN1/ARC/ANK3/ZDHHC2/FILIP1/RAMP2/TLR2/MACF1/DMTN/PTPRD/MAPRE2/DSG2/CACNB4/APBB2/DAB2IP/SEMA3E/COL4A5/LG…
GOBP_REGULATION_OF_CELL_SUBSTRATE_ADHESION	GOBP_REGULATION_OF_CELL_SUBSTRATE_ADHESION	160	0.44424	1.73278	5.08016e-05	0.0148722	0.0146083	3752	tags=46%, list=30%, signal=33%	FGA/CARMIL1/APOA1/FBLN2/PREX1/PHLDB2/WASHC2C/FBLN1/CCL21/NDNF/ITGA6/EDIL3/DLC1/FOXF1/CDH13/NEXMIF/SPOCK2/GBP1/COL8A1/WNT4/FGG/FZD4/ABI3BP/FZD7/POSTN/MELTF/SLC9A1/SPRY4/CCL28/ANGPT2/RRAS/CASK/COL1A1/BRAF/NID1/MACF1/DMTN/SEMA3E/PDPN/EMP2/ITGA3/EGFL6/EPHA1/UNC13D/CLASP2/CD36/AP1AR/CRK/JAK2/GPM6B/VEGFA/JAG1/PEAK1/EFEMP2/ST6GAL1/PTK2/FMN1/COL16A1/SLK/DOCK5/DOCK1/S100A10/UTRN/CRKL/ACTN4/NF2/CLASP1/VCL/…
GOBP_CELL_SUBSTRATE_ADHESION	GOBP_CELL_SUBSTRATE_ADHESION	246	0.396454	1.63347	6.26306e-05	0.0177029	0.0173888	4770	tags=54%, list=38%, signal=34%	FGA/VCAM1/MSLN/TNXB/ADAMTS9/CARMIL1/APOA1/FBLN2/COL3A1/PREX1/PHLDB2/WASHC2C/FBLN1/CCL21/NDNF/ITGA6/EDIL3/DLC1/FOXF1/CDH13/NEXMIF/SPOCK2/GBP1/COL8A1/WNT4/FGG/FZD4/ABI3BP/FZD7/POSTN/MELTF/LAMB1/SLC9A1/SPRY4/ITGB6/FBLN5/SORBS1/CCL28/ANGPT2/RRAS/CASK/COL1A1/BRAF/CORO1A/NTN4/NID1/MACF1/DMTN/MYO1G/SEMA3E/VWF/PDPN/PXN/EMP2/SRCIN1/HPSE/ITGA3/EGFL6/GAS6/EPHA1/UNC13D/ITGAV/LAMC1/CLASP2/CD44/CD36/AP1AR/CRK/…
GOMF_STRUCTURAL_MOLECULE_ACTIVITY	GOMF_STRUCTURAL_MOLECULE_ACTIVITY	415	0.349327	1.52021	6.72926e-05	0.0183866	0.0180604	2732	tags=24%, list=22%, signal=19%	COL9A3/FGA/COL5A2/COL1A2/LAMA2/ERBIN/LUM/TNXB/BGN/SRPX2/DCN/COL12A1/FBLN2/MFAP4/COL3A1/PRELP/FBLN1/PGM5/COL4A3/COL4A1/COL6A3/KRT78/FGL2/SPON1/LTBP2/ANK2/LAMC2/KRT5/DPT/LAMB3/DNM3/EDIL3/SRPX/COL8A1/KRT15/FGG/ABI3BP/MYBPH/ZP3/COL6A2/TTN/ECM1/COL4A4/CHI3L1/MATN2/FMOD/POSTN/ELN/LAMB1/FBLN5/PODN/LAMA3/MARVELD1/KRT13/PANX2/FBN1/COL1A1/CLDN1/COL4A2/ARC/ANK3/LINC01004/MAP2/NID1/MACF1/MYL9/LAMA4/CSRP1/B2M…
GOBP_AXON_DEVELOPMENT	GOBP_AXON_DEVELOPMENT	294	0.377607	1.58581	8.34812e-05	0.0213842	0.0210049	4692	tags=49%, list=37%, signal=32%	SEMA3A/SEMA6A/NECTIN1/LAMA2/SPART/PLXNC1/CNTN1/DCC/SEMA6D/CXCL12/CNR1/LHX9/MMP2/RGMA/ETV1/SCARF1/SEMA3B/SEMA5A/SEMA4F/GLI3/OLFM1/MATN2/INPP5F/IGSF9/PRKCQ/SLIT2/ATP8A2/CNTN6/CDKL3/STXBP1/PRKG1/ADARB1/PTPRM/RAB3A/EMB/ARHGEF40/EFNB2/BRAF/OPHN1/ANK3/NTN4/B4GAT1/MAP2/MACF1/ROBO3/EDNRA/TRIM46/APBB2/KLF7/SEMA3E/CRTAC1/OLIG1/NEO1/EPHA4/DIP2B/ULK2/PLA2G10/LRIG2/VANGL2/SEMA4A/DVL1/GOLGA4/NRP2/PITPNA/CASP3/…
GOBP_CELL_SURFACE_RECEPTOR_PROTEIN_TYROSINE_KINASE_SIGNALING_PATHWAY	GOBP_CELL_SURFACE_RECEPTOR_PROTEIN_TYROSINE_KINASE_SIGNALING_PATHWAY	413	0.353364	1.53695	8.24182e-05	0.0213842	0.0210049	4768	tags=48%, list=38%, signal=31%	PDGFRB/SEMA6A/BMP2/ALKAL1/MZB1/MYORG/JCAD/ERBIN/TNXB/CD7/ROR1/FLT1/DCN/CNOT9/COL4A3/COL4A1/KLB/VEGFC/SHC3/ALKAL2/STAT5B/CDH13/FGF7/CLEC14A/SHISA2/HHIP/MMP2/BMP5/WNT4/FZD4/PLAT/AREG/PDGFRA/TBX2/IGFBP4/GAB2/CDH3/TRIM72/PRKCQ/SPRY4/EREG/FAM20C/SORBS1/CAV2/MBD5/ANGPT2/FGFBP3/CEACAM1/COL1A1/GIT1/EFNB2/BRAF/BTC/COL4A2/CADM1/NKX3-1/CREB3L1/ZFYVE28/VEGFB/GAREM1/SULF2/SH2B2/DAB2IP/TRIM71/GAB1/FGF9/PXN/ROS…
GOMF_SIGNALING_RECEPTOR_REGULATOR_ACTIVITY	GOMF_SIGNALING_RECEPTOR_REGULATOR_ACTIVITY	201	0.422725	1.69762	8.77722e-05	0.0218021	0.0214153	2772	tags=36%, list=22%, signal=29%	CCL19/SFRP2/SEMA3A/CCL5/SEMA6A/BMP2/ALKAL1/PRLH/TNFSF9/CXCL14/FST/CXCL10/APOA1/HDGFL3/CCL21/DKK3/IL32/BMP1/VEGFC/CXCL9/NBL1/TNFSF15/TNFSF14/ADA2/SEMA6D/ALKAL2/CRLF1/CXCL12/UCN/CTF1/METRNL/FGF7/DPP4/BMP5/WNT4/ZP3/AREG/SEMA3B/WNT2B/SEMA5A/IL34/SEMA4F/STC1/EREG/IL15/CCL28/PDE4D/DLL4/CCL4/FBN1/BTC/FLT3LG/VEGFB/LTB/CCL4L2/SEMA3E/FGF9/BMP3/JAG2/GAS6/SEMA4A/EGFR/CCL2/TGFB2/HBEGF/WNT5A/NGF/VEGFA/IL18BP/J…
GOBP_PROTON_MOTIVE_FORCE_DRIVEN_ATP_SYNTHESIS	GOBP_PROTON_MOTIVE_FORCE_DRIVEN_ATP_SYNTHESIS	59	0.575196	1.91441	0.000101424	0.0238451	0.0234221	1186	tags=27%, list=9%, signal=25%	ATP5MGL/ATP5F1B/ATP5PO/ATP5F1D/ATP5F1C/ATP5MC2/ATP5PB/ATP5F1A/ATP5MC3/ATP5PF/ATP5MC1/ATP5PD/ATP5MG/ATP5MF/ATP5F1E/ATP5ME
GOBP_REGULATION_OF_CELLULAR_RESPONSE_TO_GROWTH_FACTOR_STIMULUS	GOBP_REGULATION_OF_CELLULAR_RESPONSE_TO_GROWTH_FACTOR_STIMULUS	206	0.41174	1.65956	0.000101815	0.0238451	0.0234221	4036	tags=44%, list=32%, signal=30%	SFRP2/SEMA6A/BMP2/SFRP4/JCAD/SOSTDC1/TNXB/FST/SINHCAF/DCN/CITED1/SPART/TGFBR3/DKK3/VEGFC/NBL1/SPRED3/SHISA2/HHIP/WNT4/RGMA/FZD4/CDH3/SLIT2/SPRY4/FAM20C/CAV2/FGFBP3/CASK/FBN1/SNX25/GATA6/SPRED1/CREB3L1/PMEPA1/SULF2/DAB2IP/FGF9/ATP2B4/NEO1/ITGA3/XDH/LTBP4/INTS9/CDKN2B/WNT5A/PBLD/CITED2/OGT/LATS1/VEGFA/WASF1/SMAD6/LATS2/MSX1/SMURF2/ARNT/ZDHHC17/LEMD3/TWSG1/GLG1/SMAD7/PTPN1/CYFIP1/ARID4A/NKX2-1/FSTL3…
GOBP_POSITIVE_REGULATION_OF_CELL_ADHESION	GOBP_POSITIVE_REGULATION_OF_CELL_ADHESION	327	0.361324	1.53386	0.000109966	0.0250387	0.0245945	3486	tags=36%, list=28%, signal=27%	CCL19/HLA-DQA2/SFRP2/CCL5/HLA-DOB/FGA/SELE/VCAM1/CD1D/LAMA2/VSIR/TNFSF9/CARMIL1/APOA1/FBLN2/PREX1/HLA-G/CCL21/AFDN/FCHO1/TNFSF14/NDNF/STAT5B/CXCL12/ITGA6/EDIL3/SELENOK/FOXF1/CDH13/DPP4/SPOCK2/COL8A1/WNT4/FGG/SELP/ABI3BP/ZP3/HLA-A/CAV1/GLI3/LAMB1/HLA-DOA/PRKCQ/IL15/CCL28/PODXL/ARID1B/RRAS/RASGRP1/CD81/EGR3/EFNB2/BRAF/CORO1A/ANK3/HLA-DRB5/NID1/HLA-E/B2M/PDPN/EMP2/ADAM8/AGER/SOCS1/TGFBR2/ITGA3/HLA-D…
GOCC_COMPLEX_OF_COLLAGEN_TRIMERS	GOCC_COMPLEX_OF_COLLAGEN_TRIMERS	12	0.802415	1.85843	0.000117084	0.0256751	0.0252196	2010	tags=92%, list=16%, signal=77%	COL5A2/COL1A2/LUM/COL3A1/COL4A3/COL4A1/COL8A1/COL4A4/COL1A1/COL4A2/COL4A5
GOBP_MONOATOMIC_ION_TRANSMEMBRANE_TRANSPORT	GOBP_MONOATOMIC_ION_TRANSMEMBRANE_TRANSPORT	485	0.335017	1.47619	0.000119026	0.0256751	0.0252196	2749	tags=25%, list=22%, signal=20%	CCL19/ATP5MGL/TESC/SLC5A2/SLC9A5/SLC1A2/SLC30A4/RGS9/CXCL10/STIMATE/MAIP1/SELENON/BEST4/KCNJ5/CCL21/PDE4B/KCNJ8/GABRB3/LARGE1/ATP5F1B/SLC6A16/SLC9A3/ATP5PO/ATP5F1D/MCUB/CXCL9/EDNRB/ANK2/ATP5F1C/ATP5MC2/ATP5PB/CACNA2D2/ATP5F1A/ATP5MC3/CLIC5/ATP5PF/ATP5MC1/KCNT2/FXYD1/NIPSNAP2/ATP5PD/ATP5MG/SLC16A1/CLIC2/TMC7/HPN/ATP5MF/SLC26A9/ATP6V1C2/SLC6A4/CAV1/ATP5F1E/ATP5ME/GPM6A/SLC39A8/TMEM37/TMEM163/SLC6A1…
GOBP_NEURON_PROJECTION_GUIDANCE	GOBP_NEURON_PROJECTION_GUIDANCE	122	0.463037	1.74287	0.000140243	0.0294763	0.0289533	3164	tags=41%, list=25%, signal=31%	SEMA3A/SEMA6A/NECTIN1/LAMA2/CNTN1/DCC/SEMA6D/CXCL12/LHX9/ETV1/SEMA3B/SEMA5A/SEMA4F/GLI3/MATN2/IGSF9/PRKCQ/SLIT2/CNTN6/PTPRM/EMB/ARHGEF40/EFNB2/OPHN1/NTN4/B4GAT1/ROBO3/EDNRA/APBB2/KLF7/SEMA3E/NEO1/EPHA4/PLA2G10/VANGL2/SEMA4A/DVL1/NRP2/MYCBP2/PLXNA1/WNT5A/VEGFA/PLXNA4/PTK2/CHN1/SHH/ROBO4/CYFIP1/FLRT3/NKX2-1
GOCC_BASEMENT_MEMBRANE	GOCC_BASEMENT_MEMBRANE	60	0.558479	1.86457	0.000167642	0.0312309	0.0306768	2494	tags=50%, list=20%, signal=40%	LAMA2/ERBIN/ADAMTS1/FBLN1/COL4A3/COL4A1/LAMC2/P3H2/LAMB3/COL8A1/MEGF9/TIMP3/COL4A4/MATN2/LAMB1/ACTA2/LAMA3/CASK/FBN1/COL4A2/NTN4/NID1/LAMA4/COL4A5/COL6A1/HSPG2/EGFL6/SPARC/LAMC1/HMCN1
GOMF_CYTOKINE_ACTIVITY	GOMF_CYTOKINE_ACTIVITY	93	0.498096	1.79024	0.000160223	0.0312309	0.0306768	2835	tags=39%, list=23%, signal=30%	CCL19/CCL5/BMP2/ALKAL1/TNFSF9/CXCL14/CXCL10/CCL21/IL32/BMP1/CXCL9/TNFSF15/TNFSF14/ALKAL2/CRLF1/CXCL12/CTF1/BMP5/WNT4/AREG/WNT2B/IL34/IL15/CCL28/CCL4/FLT3LG/LTB/CCL4L2/BMP3/CCL2/TGFB2/WNT5A/VEGFA/KITLG/CSF3/FAM3B
GOMF_MONOATOMIC_CATION_CHANNEL_ACTIVITY	GOMF_MONOATOMIC_CATION_CHANNEL_ACTIVITY	108	0.481004	1.77368	0.000162828	0.0312309	0.0306768	2739	tags=39%, list=22%, signal=31%	TSPOAP1/ATP5MGL/KCNJ5/KCNJ8/ATP5F1B/ATP5PO/ATP5F1D/ATP5F1C/ATP5PB/CACNA2D2/ATP5F1A/ATP5PF/KCNT2/ATP5PD/ATP5MG/ATP5MF/SLC6A4/ATP5F1E/ATP5ME/GPM6A/TMEM37/SCN9A/SCN1A/KCNA4/ABCC9/KCNN3/KCNJ15/TMEM63B/ITPR3/CACNB4/CACNA1D/CACHD1/MT-ATP6/FXYD4/NCS1/ITGAV/SCN7A/ANO6/SLC24A1/AQP1/CACNA1A/ORAI3
GOBP_ADAPTIVE_IMMUNE_RESPONSE	GOBP_ADAPTIVE_IMMUNE_RESPONSE	267	0.377352	1.56903	0.000164768	0.0312309	0.0306768	2525	tags=28%, list=20%, signal=23%	IGHD/CCL19/JCHAIN/HLA-DQA2/HLA-DOB/FGA/IGLC2/CD1D/IGKC/IGHA1/IGHM/IGLC3/CD7/IRF4/SHLD2/IGHG3/IGKV3-20/NECTIN2/HLA-G/KCNJ8/SHLD1/SHLD3/HLA-F/TAP1/IGHG2/HLA-C/LAMP3/KLRD1/IGHG1/ZP3/HLA-A/RSAD2/C1S/HLA-DOA/PRKCQ/BTN3A1/PRDM1/BTN3A3/CD81/HLA-B/CEACAM1/RFTN1/CADM1/HLA-DRB5/NSD2/MYO1G/PMS2/HLA-E/IGHG4/ARG2/B2M/KDM5D/CTSH/EMP2/C2/ENTPD7/AGER/RELB/C3/RORA/PARP3/HLA-DPA1/IRF1/BTN3A2/RAP1GAP2/UNC13D/HFE/SE…
GOBP_WNT_SIGNALING_PATHWAY	GOBP_WNT_SIGNALING_PATHWAY	303	0.371959	1.56783	0.000167498	0.0312309	0.0306768	4228	tags=44%, list=34%, signal=30%	SFRP2/BMP2/SFRP4/SOSTDC1/NOTUM/TMEM131L/ROR1/CITED1/SNAI1/DKK3/EDNRB/RACK1/NRARP/MESD/GRK5/SHISA2/SCEL/WNT4/FZD4/ATP6V1C2/CAV1/WNT2B/IGFBP4/SEMA5A/GLI3/CDH3/DAAM2/AMOTL1/FZD7/MCC/PLCG2/LRRK1/COL1A1/WIF1/FZD8/CUL3/APCDD1/TLR2/TRABD2A/PYGO1/NID1/MACF1/ZBED3/SULF2/EDNRA/MBD2/NXN/DAB2IP/FGF9/MAGI2/COL6A1/EMD/ITGA3/PPM1N/PRICKLE2/LRRK2/VANGL2/EGFR/APC/DVL1/TNFAIP3/IGFBP6/WNT5A/TBL1XR1/LGR4/TSC2/PLPP3/…
GOBP_POSITIVE_REGULATION_OF_RECEPTOR_MEDIATED_ENDOCYTOSIS	GOBP_POSITIVE_REGULATION_OF_RECEPTOR_MEDIATED_ENDOCYTOSIS	37	0.626286	1.88243	0.000171778	0.0312904	0.0307352	2694	tags=46%, list=21%, signal=36%	CCL19/TF/SFRP4/SELE/CCL21/SYNE1/PLCG2/B2M/MAGI2/C3/HFE/FMR1/RAB21/DGKD/VEGFA/TBC1D5/HIP1
GOCC_BLOOD_MICROPARTICLE	GOCC_BLOOD_MICROPARTICLE	64	0.541408	1.83024	0.00019927	0.0340295	0.0334258	2479	tags=41%, list=20%, signal=33%	IGHD/JCHAIN/TF/FGA/IGLC2/IGKC/IGHA1/IGHM/IGLC3/APOA1/IGHG3/IGKV3-20/INTS11/IGHG2/FGG/IGHG1/C1S/PROS1/A2M/HSPA2/IGHG4/ANGPTL4/C3/MSN/C1R/CIB2
GOCC_IGG_IMMUNOGLOBULIN_COMPLEX	GOCC_IGG_IMMUNOGLOBULIN_COMPLEX	8	0.853626	1.81045	0.000198565	0.0340295	0.0334258	1851	tags=100%, list=15%, signal=85%	IGLC2/IGKC/IGHA1/IGLC3/IGHG3/IGHG2/IGHG1/IGHG4
GOCC_IMMUNOGLOBULIN_COMPLEX_CIRCULATING	GOCC_IMMUNOGLOBULIN_COMPLEX_CIRCULATING	8	0.853626	1.81045	0.000198565	0.0340295	0.0334258	1851	tags=100%, list=15%, signal=85%	JCHAIN/IGHA1/IGHM/IGHG3/IGKV3-20/IGHG2/IGHG1/IGHG4
GOMF_PEPTIDE_ANTIGEN_BINDING	GOMF_PEPTIDE_ANTIGEN_BINDING	26	0.665551	1.84558	0.000234784	0.0373888	0.0367255	2311	tags=54%, list=18%, signal=44%	HLA-DQA2/HLA-DOB/HLA-G/HLA-F/TAP1/HLA-C/HLA-A/HLA-DOA/HLA-B/HLA-DRB5/HLA-E/B2M/HLA-DPA1/HFE
GOBP_PROTON_TRANSMEMBRANE_TRANSPORT	GOBP_PROTON_TRANSMEMBRANE_TRANSPORT	94	0.485717	1.75026	0.000231251	0.0373888	0.0367255	1589	tags=26%, list=13%, signal=22%	ATP5MGL/TESC/SLC9A5/ATP5F1B/SLC9A3/ATP5PO/ATP5F1D/ATP5F1C/ATP5MC2/ATP5PB/ATP5F1A/ATP5MC3/ATP5PF/ATP5MC1/ATP5PD/ATP5MG/SLC16A1/ATP5MF/ATP6V1C2/ATP5F1E/ATP5ME/SLC9A1/SLC36A1/SLC9A8
GOCC_PROTON_TRANSPORTING_ATP_SYNTHASE_COMPLEX_CATALYTIC_CORE_F_1	GOCC_PROTON_TRANSPORTING_ATP_SYNTHASE_COMPLEX_CATALYTIC_CORE_F_1	5	0.906702	1.71811	0.000237186	0.0373888	0.0367255	1180	tags=100%, list=9%, signal=91%	ATP5F1B/ATP5F1D/ATP5F1C/ATP5F1A/ATP5F1E
GOBP_CALCIUM_ION_TRANSPORT	GOBP_CALCIUM_ION_TRANSPORT	214	0.393917	1.59521	0.000226148	0.0373888	0.0367255	2749	tags=29%, list=22%, signal=23%	CCL19/PDGFRB/CCL5/RGS9/GRAMD2A/CXCL10/STIMATE/MAIP1/SELENON/CCL21/PDE4B/KCNJ8/MCUB/CXCL9/EDNRB/ANK2/CXCL12/UCN/CACNA2D2/SELENOK/NIPSNAP2/CLIC2/CAV1/GPM6A/TMEM37/PLCG2/STC1/VDR/SLC9A1/PDE4D/CCL4/CASK/MYLK/CORO1A/RAMP2/ITPR3/PLCH1/EDNRA/CACNB4/CACNA1D/CACHD1/ATP2B4/ACE/ATP2C2/WNK3/GAS6/PTGS2/NCS1/PLCE1/NOS1AP/ITGAV/ANXA6/CCL2/ANO6/SLC24A1/TPT1/CYP27B1/PLCD1/FMR1/CACNA1A/JPH1/ORAI3/PML
GOMF_MONOATOMIC_ION_TRANSMEMBRANE_TRANSPORTER_ACTIVITY	GOMF_MONOATOMIC_ION_TRANSMEMBRANE_TRANSPORTER_ACTIVITY	348	0.35203	1.50347	0.000248573	0.0384443	0.0377623	2739	tags=25%, list=22%, signal=20%	TSPOAP1/ATP5MGL/SLC5A2/SLC9A5/SLC1A2/SLC30A4/SLC5A8/BEST4/KCNJ5/KCNJ8/GABRB3/ATP5F1B/SLC9A3/ATP5PO/ATP5F1D/MCUB/ATP5F1C/ATP5MC2/ATP5PB/CACNA2D2/ATP5F1A/ATP5MC3/CLIC5/ATP5PF/ATP5MC1/KCNT2/FXYD1/ATP5PD/ATP5MG/SLC16A1/CLIC2/TMC7/ATP5MF/SLC26A9/ATP6V1C2/SLC6A4/ATP5F1E/ATP5ME/GPM6A/SLC39A8/TMEM37/SLC6A14/SLC9A1/SLC36A1/SCN9A/TTYH3/SLC34A2/CLCN2/SCN1A/SLC9A8/KCNA4/ABCC9/KCNN3/SLC41A2/KCNJ15/TMEM63B/ITP…
GOCC_CELL_CELL_JUNCTION	GOCC_CELL_CELL_JUNCTION	334	0.355836	1.51322	0.000257822	0.0391364	0.0384421	5046	tags=52%, list=40%, signal=32%	VSIG10L2/JCAD/KIRREL1/NECTIN1/AOC1/GJB2/JAM2/NECTIN2/PATJ/PGM5/AFDN/NECTIN3/ANK2/ITGA6/PLEKHA7/CDH13/FXYD1/DPP4/FZD4/HPN/NECTIN4/TRIM29/WTIP/PDZD2/HEG1/PARD6G/CDH3/KAZN/AMOTL1/BAIAP2L2/SLC9A1/SORBS1/PODXL/LAMA3/CASK/SCN1A/PTPRM/CEACAM1/ESAM/CLDN1/EFNB2/CORO1A/SV2A/SCRIB/CADM1/ANK3/NDRG1/DSG2/FRMD6/MAGI3/GAB1/PXN/MAGI2/FGFRL1/EPHA4/WNK3/MYO1E/EVPL/PCDH9/MSN/VANGL2/RAPGEF2/APC/PDLIM3/GJA1/CLDN23/HM…
GOBP_MONOATOMIC_CATION_TRANSMEMBRANE_TRANSPORT	GOBP_MONOATOMIC_CATION_TRANSMEMBRANE_TRANSPORT	408	0.344881	1.49811	0.000283109	0.0421935	0.041445	2749	tags=26%, list=22%, signal=21%	CCL19/ATP5MGL/TESC/SLC5A2/SLC9A5/SLC30A4/RGS9/CXCL10/STIMATE/MAIP1/SELENON/KCNJ5/CCL21/PDE4B/KCNJ8/LARGE1/ATP5F1B/SLC6A16/SLC9A3/ATP5PO/ATP5F1D/MCUB/CXCL9/EDNRB/ANK2/ATP5F1C/ATP5MC2/ATP5PB/CACNA2D2/ATP5F1A/ATP5MC3/ATP5PF/ATP5MC1/KCNT2/FXYD1/NIPSNAP2/ATP5PD/ATP5MG/SLC16A1/CLIC2/HPN/ATP5MF/ATP6V1C2/SLC6A4/CAV1/ATP5F1E/ATP5ME/GPM6A/SLC39A8/TMEM37/TMEM163/SLC6A14/PLCG2/SLC9A1/SLC36A1/PDE4D/SCN9A/SLC3…
GOCC_MHC_PROTEIN_COMPLEX	GOCC_MHC_PROTEIN_COMPLEX	22	0.70269	1.86566	0.000299882	0.0438953	0.0431165	2311	tags=59%, list=18%, signal=48%	HLA-DQA2/HLA-DOB/HLA-G/HLA-F/HLA-C/HLA-A/HLA-DOA/HLA-B/HLA-DRB5/HLA-E/B2M/HLA-DPA1/HFE
GOMF_GLYCOSAMINOGLYCAN_BINDING	GOMF_GLYCOSAMINOGLYCAN_BINDING	110	0.462336	1.71024	0.000310245	0.0439115	0.0431325	2732	tags=39%, list=22%, signal=31%	JCHAIN/TNXB/IGHM/AOC1/CXCL10/BGN/DCN/PRELP/ADAMTS1/CRISPLD2/TGFBR3/LTBP2/LAMC2/ADA2/NDNF/FGF7/SPOCK3/SPOCK2/SELP/SEMA5A/POSTN/SLIT2/FGFBP3/HAPLN3/SERPIND1/FBN1/F11/NOD1/TLR2/VEGFB/SULF2/FGF9/FGFRL1/APOH/TGFBR2/CD44/HYAL2/NRP2/LTBP4/HBEGF/VEGFA/NAV2/EFEMP2
GOMF_INORGANIC_MOLECULAR_ENTITY_TRANSMEMBRANE_TRANSPORTER_ACTIVITY	GOMF_INORGANIC_MOLECULAR_ENTITY_TRANSMEMBRANE_TRANSPORTER_ACTIVITY	334	0.354374	1.507	0.000310707	0.0439115	0.0431325	3244	tags=29%, list=26%, signal=22%	TSPOAP1/ATP5MGL/SLC5A2/SLC9A5/SLC1A2/SLC30A4/SLC5A8/BEST4/KCNJ5/KCNJ8/GABRB3/ATP5F1B/SLC9A3/ATP5PO/ATP5F1D/ATP5F1C/ATP5MC2/ATP5PB/CACNA2D2/ATP5F1A/ATP5MC3/CLIC5/ATP5PF/ATP5MC1/KCNT2/FXYD1/ATP5PD/ATP5MG/SLC16A1/CLIC2/ATP5MF/SLC26A9/ATP6V1C2/SLC6A4/ATP5F1E/ATP5ME/GPM6A/SLC39A8/TMEM37/SLC6A14/SLC9A1/SLC36A1/SCN9A/TTYH3/SLC34A2/CLCN2/SCN1A/SLC9A8/AQP4/KCNA4/ABCC9/KCNN3/ABCC1/SLC41A2/KCNJ15/TMEM63B/IT…
GOBP_MORPHOGENESIS_OF_AN_EPITHELIUM	GOBP_MORPHOGENESIS_OF_AN_EPITHELIUM	322	0.352401	1.49317	0.000318222	0.0442113	0.043427	4665	tags=47%, list=37%, signal=30%	SFRP2/BMP2/SOSTDC1/FOXQ1/FST/CXCL10/CITED1/SNAI1/PHLDB2/COL4A1/VEGFC/NRARP/MICAL2/SOX18/DLC1/FOXF1/FGF7/HHIP/MMP2/BMP5/WNT4/RGMA/AREG/TBX2/WNT2B/STAT1/GLI3/TP63/SLIT2/VDR/PODXL/DLL4/TMEM59L/CEACAM1/EFNB2/ID4/SCRIB/OPHN1/NTN4/NKX3-1/HOXB2/BBS5/ASTN2/ESR1/EDNRA/NR3C1/SEMA3E/TRIM71/CTSH/PDPN/TFAP2A/KRT16/MTHFR/TGFBR2/JAG2/EPHA4/PLA2G10/MSN/ITGAV/VANGL2/CLASP2/MET/EGFR/CD44/DVL1/TGFB2/KRT17/GJA1/HBEG…
GOBP_MESENCHYME_DEVELOPMENT	GOBP_MESENCHYME_DEVELOPMENT	198	0.391429	1.56926	0.000340832	0.0465633	0.0457372	3703	tags=39%, list=29%, signal=28%	SFRP2/SEMA3A/SEMA6A/BMP2/BNC2/TNXB/SNAI1/PHLDB2/TGFBR3/EDNRB/MCRIP1/SEMA6D/FOXF1/SPRED3/HEYL/BMP5/WNT4/HPN/CPLANE2/SEMA3B/TBX2/SEMA5A/STAT1/SEMA4F/OLFM1/ACTA2/COL1A1/SPRED1/EDNRA/DAB2IP/SEMA3E/FGF9/PDPN/HEY1/EMP2/ADAM8/TGFBR2/EPHA4/PHLDB1/SEMA4A/CLASP2/APC/TGFB2/NRP2/WNT5A/CITED2/VEGFA/JAG1/KITLG/MSX1/APLF/PTK2/POLR1B/POFUT2/TMEM100/SHH/AXIN2/BMPR1A/SMAD7/ZFP36L1/NKX2-1/TAF10/SMAD2/DDX5/LRP6/BCL9…
GOBP_NEGATIVE_REGULATION_OF_CELL_DIFFERENTIATION	GOBP_NEGATIVE_REGULATION_OF_CELL_DIFFERENTIATION	401	0.335885	1.45613	0.000370749	0.0498202	0.0489364	4157	tags=41%, list=33%, signal=28%	SFRP2/SEMA3A/BMP2/COL5A2/SOSTDC1/CEACAM5/TMEM131L/FST/CXCL10/SINHCAF/TENT5C/CITED1/SPART/BICRAL/SNAI1/HLA-G/TOMM70/FGL2/VEGFC/DCC/EDNRB/STAT5B/NRARP/ZFPM1/TWIST2/SPRED3/BMP5/WNT4/RGMA/HPN/BICRA/AREG/PAEP/SLC6A4/CAV1/SEMA5A/NEPRO/STAT1/SEMA4F/GLI3/DAAM2/JDP2/FZD7/TRIM72/TP63/TMEM178A/EREG/ABCA1/CDKL3/ZFP36L2/TLR3/FBN1/CEACAM1/RIOX1/ID4/S1PR3/PRTG/MAP2/SPRED1/ZBTB46/TRIM46/DAB2IP/B2M/FGF9/HEY1/ZHX2…
