## Supplemental table S1 for "hPSC-Derived Distal Lung Organoids Reveal Respiratory Airway Secretory Cells Acting as Immune Sentinels in Human Distal Airways"

### Sheet: Sheet1
		qRT-PCR primers
		GENE	Forward 5' - 3'	Reverse 5' - 3'
		GAPDH	ACAACTTTGGTATCGTGGAAGG	GCCATCACGCCACAGTTTC
		NKX2-1	CTCATGTTCATGCCGCTC	GACACCATGAGGAACAGCG
		SOX2	GCTTAGCCTCGTCGATGAAC	AACCCCAAGATGCACAACTC
		SOX9	GTACCCGCACTTGCACAAC	GTGGtCCTTCTTGTGCTGC
		PAX6	CGAATTCTGCAGGTGTCCAA	ACAGACCCCCTCGGACAGTAAT
		PAX8	TGCCTCACAACTCCATCAGA	CAGGTCTACGATGCGCTG
		ID2	AGTCCCGTGAGGTCCGTTAG	AGTCGTTCATGTTGTATAGCAGG
		CDX2	GGGCTCTCTGAGAGGCAGGT	GGTGACGGTGGGGTTTAGCA
		HHEX	CCTCTGTACCCCTTCCCG	GGGGCTCCAGAGTAGAGGTT
		PDX1	CGTCCGCTTGTTCTCCTC	CCTTTCCCATGGATGAAGTC
		SCGB3A2	GGCTAAGGAAGTGTGTAAATGAGC	CCATCCACCTCCGCTCTTTATC
		TP63	CCACAGTACACGAACCTGGG	CCGTTCTGAATCTGCTGGTCC
		MUC5AC	GCACCAACGACAGGAAGGATGAG	CACGTTCCAGAGCCGGACAT
		SCGB1A1	ATGAAACTCGCTGTCACCCT	GTTTCGATGACACGCTGAAA
		FOXJ1	CAACTTCTGCTACTTCCGCC	CGAGGCACTTTGATGAAGC
		SFTPB	TGCCTGGACCACCTCATCCTTG	GTCCTCACACTCTTGGCATAGG
		AGER	GCCACTGGTGCTGAAGTGTA	TGGTCTCCTTTCCATTCCTG
		PDPN	AGGAGAGCAACAACTCAACGGGAA	TTCTGCCAGGACCCAGAGC
		SFTPC	AGCAAAGAGGTCCTGATGGA	CGATAAGAAGGCGTTTCAGG
		LAMP3	ACCGATGTCCAACTTCAAGC	TGACACCTTAGGCGGATTTT
		CXCL8	TTTTGCCAAGGAGTGCTAAAGA	AACCCTCTGCACCCAGTTTTC
		CXCL10	GTGGCATTCAAGGAGTACCTC	TGATGGCCTTCGATTCTGGATT
		IL-6	ACTCACCTCTTCAGAACGAATTG	CCATCTTTGGAAGGTTCAGGTTG
		IL-1β	ATGATGGCTTATTACAGTGGCAA	GTCGGAGATTCGTAGCTGGA
		TLR5	GCCGGTCCTGTGTTTGGAAT	GGTGAGGTTGCAGAAACGATAAA
		TNF-α	CCTCTCTCTAATCAGCCCTCTG	GAGGACCTGGGAGTAGATGAG
